# SARS-CoV-2 Spike Glycoprotein Receptor Binding Domain is Subject to Negative Selection with Predicted Positive Selection Mutations

**DOI:** 10.1101/2020.05.04.077842

**Authors:** You Li, Ye Wang, Yaping Qiu, Zhen Gong, Lei Deng, Min Pan, Huiping Yang, Jianan Xu, Li Yang, Jin Li

## Abstract

COVID-19 is a highly contagious disease caused by a novel coronavirus SARS-CoV-2. The interaction between SARS-CoV-2 spike protein and the host cell surface receptor ACE2 is responsible for mediating SARS-CoV-2 infection. By analyzing the spike-hACE2 interacting surface, we predicted many hot spot residues that make major contributions to the binding affinity. Mutations on most of these residues are likely to be deleterious, leading to less infectious virus strains that may suffer from negative selection. Meanwhile, several residues with mostly advantageous mutations have been predicted. It is more probable that mutations on these residues increase the transmission ability of the virus by enhancing spike-hACE2 interaction. So far, only a limited number of mutations has been reported in this region. However, the list of hot spot residues with predicted downstream effects from this study can still serve as a tracking list for SARS-CoV-2 evolution studies. Coincidentally, one advantageous mutation, p.476G>S, started to surge in the last couple of weeks based on the data submitted to the public domain, indicating that virus strains with increased transmission ability may have already spread.
