## Supplementary material for "SARS-CoV-2 Spike Glycoprotein Receptor Binding Domain is Subject to Negative Selection with Predicted Positive Selection Mutations": Table 1

### Sheet: Table 1
Table 1 Hot spot residues and their predicted mutation effects on S-hACE2 interaction
Residues	Interaction	Δaffinity(Amino Acid Change)
		Deleterious	Neutral	Advantageous
403Arg		3.46(ILE), 1.828(SER), 3.101(THR)	1.425(GLY), -1.059(LYS)
405Asp			0.519(HID), 1.268(TYR), 0.234(VAL)	-5.119(ALA), -1.663(ASN), -2.696(GLU), -2.247(GLY), -2.567(HIP), -2.124(HIE)
417Lys	H-Bond	10.105(ASN), 10.249(GLN), 14.174(GLU), 10.591(MET), 10.591(MET), 10.952(THR)	0.139(ARG)
445Val	Hydrophobic	2.74(ASP)	-0.192(ALA), -0.818(GLY), -0.341(ILE), 0.109(LEU), -0.163(PHE)
446Gly			-0.727(ASP)	-3.305(ALA), -4.885(ARG), -3.703(CYS), -2.826(SER), -4.394(VAL)
447Gly			-0.208(ASP)	-8.399(ALA), -10.773(ARG), -9.937(CYS), -5.378(SER), -5.997(VAL)
449Tyr	H-Bond		-0.431(HID)	-2.945(ASN), -2.135(ASP), -4.398(CYS), -11.036(HIP), -8.573(HIE), -2.171(PHE), -4.787(SER)
453Tyr	H-Bond	5.953(ASP), 1.52(CYS), 3.404(HID), 2.322(HIE), 1.563(PHE)	1.454(ASN), 1.087(SER)	-1.518(HIP)
455Leu		5.303(SER), 2.492(TRP), 4.947(VAL)	0.375(MET), 0.375(MET), 1.138(PHE)
456Phe	Hydrophobic	4.849(CYS), 3.68(ILE), 2.585(LEU), 4.954(SER), 4.001(VAL)	0.073(TYR)
473Tyr		4.497(ASP)	1.481(ASN), 0.474(CYS), 1.056(HID), 0.585(HIE), -0.018(PHE), 1.3(SER)	-1.761(HIP)
474Gln			-0.922(ARG), 1.34(GLU), 0.007(HIP), -0.304(HID), 1.129(HIE), -0.248(LEU), -0.377(LYS), -1.099(PRO)
475Ala	Hydrophobic	7.802(ASP), 2.642(GLY)	-0.786(PRO), 0.445(SER)	-2.787(THR), -5.16(VAL)
476Gly		2.359(ASP)	-0.217(ALA)	-8.177(ARG), -1.962(CYS), -2.765(SER), -1.985(VAL)
477Ser			0.005(ASN), -0.399(CYS), -0.134(GLY), -1.02(ILE), -0.524(THR)	-4.359(ARG)
478Thr			-0.406(ALA), -0.123(ILE), -0.66(PRO), 0.033(SER)	-1.639(ARG), -1.506(LYS)
479Pro			0.203(ALA), 0.092(ARG), 0.138(HIP), 0.222(HID), 0.391(HIE), 0.241(LEU), 0.162(SER), 0.219(THR)
484Glu		1.883(ALA), 3.259(ASP)	0.083(GLN), 0.786(GLY), -0.204(LYS), 0.715(VAL)
485Gly		2.591(ARG), 1.866(ASP)	0.397(ALA), -0.13(CYS), -0.146(SER), 0.2(VAL)
486Phe	Hydrophobic	9.65(CYS), 2.513(ILE), 2.003(LEU), 10.28(SER), 4.769(VAL)		-1.657(TYR)
487Asn	H-Bond	11.063(ASP), 3.201(HIP), 6.88(HID), 10.492(HIE), 6.216(ILE), 5.519(LYS), 5.386(SER), 4.478(THR), 3.497(TYR)
489Typ	Hydrophobic	7.121(ASN), 13.183(ASP), 6.928(CYS), 5.716(HID), 3.982(HIE), 5.509(SER)	0.92(HIP), -1.453(PHE)
490Phe			-0.188(CYS), -0.257(ILE), -0.067(LEU), 0.673(SER), -0.016(TYR), -0.218(VAL)
492Leu			0.683(ILE), -0.301(PHE), 0.681(SER), 0.001(VAL)
493Gln	H-Bond	7.092(GLU), 7.945(HID), 2.545(LEU), 6.424(PRO)	1.47(HIE)	-1.625(ARG), -7.534(HIP), -4.965(LYS)
494Ser		4.882(ALA), 5.825(PRO)	0.137(LEU), -0.022(THR)
495Tyr		2.498(ASN), 5.891(ASP), 3.468(HIE)	-1.169(HID), 0.226(PHE)	-2.197(CYS), -4.02(HIP), -2.342(SER)
496Gly		1.894(ALA), 1.504(ASP)	-1.149(SER)	-8.761(ARG), -2.711(CYS), -5.847(VAL)
497Phe			-1.482(LEU), 0.069(TYR)	-2.729(CYS), -1.855(ILE), -2.489(SER), -1.702(VAL)
498Gln	H-Bond	18.055(GLU), 11.409(HID), 3.757(HIE), 4.669(LEU), 9.804(PRO)		-1.814(ARG), -1.907(HIP), -4.978(LYS)
499Pro		3.16(HIE)	1.183(ALA), -0.655(ARG), 1.435(HID), 0.698(LEU), 1.485(SER), 1.017(THR)	-2.81(HIP)
500Thr	H-Bond	9.83(ALA), 1.976(ASN), 4.369(ILE), 9.352(PRO), 2.363(SER)
501Asn	H-Bond	15.545(ASP), 6.516(HID), 14.087(HIE), 3.512(ILE), 3.082(SER), 22.63(TYR)	1.13(THR)	-1.762(HIP), -3.451(LYS)
502Gly		3.581(ALA), 10.697(ARG), 28.389(ASP), 5.811(CYS), 8.045(SER), 9.056(VAL)
503Val		4.551(ASP)	0.296(ALA), -0.321(GLY), -0.147(ILE), 0.282(LEU), 1.295(PHE)
504Gly		8.766(ASP)	0.72(ALA), -0.645(CYS), -0.5(SER), 1.217(VAL)	-4.228(ARG)
505Tyr	Hydrophobic	4.53(ASN), 15.545(ASP), 5.797(CYS), 5.467(HID), 4.294(HIE), 2.046(PHE), 6.513(SER)		-4.439(HIP)
506Gln		5.651(GLU), 4.137(HID), 2.922(HIE), 1.784(LEU)	1.255(PRO)	-4.358(ARG), -2.955(HIP), -3.303(LYS)
Note: 488Cys is a crucial residue that forms a disulfide with 480Cys. Substitution of 488Cys is expected to change the S protein conformation. Such residue is automatically removed by the prediction program thus no stats have been reported for 488Cys. Histidine (HIS) mutation is predicted with all three possibilities listed, i.e., HIE, HID, and HIP.

### Sheet: Sheet1
	403	Arg
	405	Asp
	417	Lys
	445	Val
	446	Gly
	447	Gly
	449	Tyr
	453	Tyr
	455	Leu
	456	Phe
	473	Tyr
	474	Gln
	475	Ala
	476	Gly
	477	Ser
	478	Thr
	479	Pro
	484	Glu
	485	Gly
	486	Phe
	487	Asn
	489	Typ
	490	Phe
	492	Leu
	493	Gln
	494	Ser
	495	Tyr
	496	Gly
	497	Phe
	498	Gln
	499	Pro
	500	Thr
	501	Asn
	502	Gly
	503	Val
	504	Gly
	505	Tyr
	506	Gln
