## Supplementary file 3 for "SARS-CoV-2 Spike Glycoprotein Receptor Binding Domain is Subject to Negative Selection with Predicted Positive Selection Mutations"

### Sheet: Sheet1
wildtype	mutant	Codon Phase
		1	2	3
A	C	17	11	12
A	G	33	35	24
A	T	8	12	15
C	A	17	11	12
C	G	2	5	2
C	T	28	40	57
G	A	33	35	24
G	C	2	5	2
G	T	10	9	9
T	A	8	12	15
T	C	28	40	57
T	G	10	9	9
* Table derived from Hu et al.
