## Supplementary file 4 for "SARS-CoV-2 Spike Glycoprotein Receptor Binding Domain is Subject to Negative Selection with Predicted Positive Selection Mutations"

### Sheet: Sheet1
Index	AminoAcid	Mutation	Probability	Δaffinity	Position	Mutation Type	Impact
1	403ARG	403ARG	0.25949	0	403	Synonymous	Neutral
2	403ARG	403SER	0.17089	1.828	403	Non-synonymous	Deleterious
3	403ARG	403THR	0.03165	3.101	403	Non-synonymous	Deleterious
4	403ARG	403GLY	0.20886	1.425	403	Non-synonymous	Neutral
5	403ARG	403ILE	0.05696	3.46	403	Non-synonymous	Deleterious
6	403ARG	403LYS	0.22152	-1.059	403	Non-synonymous	Neutral
7	403ARG	403MET	0.05063	30	403	Non-synonymous(Stop)	Deleterious
8	405ASP	405ALA	0.05978	-5.119	405	Non-synonymous	Advantagous
9	405ASP	405ASP	0.30978	0	405	Synonymous	Neutral
10	405ASP	405GLU	0.13043	-2.696	405	Non-synonymous	Advantagous
11	405ASP	405VAL	0.06522	0.234	405	Non-synonymous	Neutral
12	405ASP	405GLY	0.19022	-2.247	405	Non-synonymous	Advantagous
13	405ASP	405HIS	0.01087	-2.696	405	Non-synonymous	Advantagous
14	405ASP	405TYR	0.05435	1.268	405	Non-synonymous	Neutral
15	405ASP	405ASN	0.17935	-1.663	405	Non-synonymous	Advantagous
16	417LYS	417GLN	0.11258	10.249	417	Non-synonymous	Deleterious
17	417LYS	417ARG	0.23179	0.139	417	Non-synonymous	Neutral
18	417LYS	417THR	0.07285	10.952	417	Non-synonymous	Deleterious
19	417LYS	417GLU	0.21854	14.174	417	Non-synonymous	Deleterious
20	417LYS	417LYS	0.15894	0	417	Synonymous	Neutral
21	417LYS	417MET	0.07947	10.591	417	Non-synonymous	Deleterious
22	417LYS	417ASN	0.07285	10.105	417	Non-synonymous	Deleterious
23	417LYS	417MET	0.05298	10.591	417	Non-synonymous	Deleterious
24	445VAL	445ALA	0.2139	-0.192	445	Non-synonymous	Neutral
25	445VAL	445ASP	0.06417	2.74	445	Non-synonymous	Deleterious
26	445VAL	445VAL	0.43316	0	445	Synonymous	Neutral
27	445VAL	445PHE	0.05348	-0.163	445	Non-synonymous	Neutral
28	445VAL	445GLY	0.04813	-0.818	445	Non-synonymous	Neutral
29	445VAL	445ILE	0.17647	-0.341	445	Non-synonymous	Neutral
30	445VAL	445LEU	0.0107	0.109	445	Non-synonymous	Neutral
31	446GLY	446ALA	0.02857	-3.305	446	Non-synonymous	Advantagous
32	446GLY	446ARG	0.01143	-4.885	446	Non-synonymous	Advantagous
33	446GLY	446CYS	0.05714	-3.703	446	Non-synonymous	Advantagous
34	446GLY	446SER	0.18857	-2.826	446	Non-synonymous	Advantagous
35	446GLY	446ASP	0.2	-0.727	446	Non-synonymous	Neutral
36	446GLY	446VAL	0.05143	-4.394	446	Non-synonymous	Advantagous
37	446GLY	446GLY	0.46286	0	446	Synonymous	Neutral
38	447GLY	447ALA	0.02857	-8.399	447	Non-synonymous	Advantagous
39	447GLY	447ARG	0.01143	-10.773	447	Non-synonymous	Advantagous
40	447GLY	447CYS	0.05714	-9.937	447	Non-synonymous	Advantagous
41	447GLY	447SER	0.18857	-5.378	447	Non-synonymous	Advantagous
42	447GLY	447ASP	0.2	-0.208	447	Non-synonymous	Neutral
43	447GLY	447VAL	0.05143	-5.997	447	Non-synonymous	Advantagous
44	447GLY	447GLY	0.46286	0	447	Synonymous	Neutral
45	449TYR	449SER	0.05946	-4.787	449	Non-synonymous	Advantagous
46	449TYR	449CYS	0.18919	-4.398	449	Non-synonymous	Advantagous
47	449TYR	449ASP	0.05405	-2.135	449	Non-synonymous	Advantagous
48	449TYR	449PHE	0.06486	-2.171	449	Non-synonymous	Advantagous
49	449TYR	449HIS	0.15135	-11.036; -0.431; -8.573	449	Non-synonymous	Advantagous
50	449TYR	449TYR	0.30811	0	449	Synonymous	Neutral
51	449TYR	449ASN	0.04324	-2.945	449	Non-synonymous	Advantagous
52	449TYR	449MET	0.12973	30	449	Non-synonymous(Stop)	Deleterious
53	453TYR	453SER	0.05946	1.087	453	Non-synonymous	Neutral
54	453TYR	453CYS	0.18919	1.52	453	Non-synonymous	Deleterious
55	453TYR	453ASP	0.05405	5.953	453	Non-synonymous	Deleterious
56	453TYR	453PHE	0.06486	1.563	453	Non-synonymous	Deleterious
57	453TYR	453HIS	0.15135	-1.518; 3.404; 2.322	453	Non-synonymous	Neutral
58	453TYR	453TYR	0.30811	0	453	Synonymous	Neutral
59	453TYR	453ASN	0.04324	1.454	453	Non-synonymous	Neutral
60	453TYR	453MET	0.12973	30	453	Non-synonymous(Stop)	Deleterious
61	455LEU	455SER	0.28169	5.303	455	Non-synonymous	Deleterious
62	455LEU	455PHE	0.07746	1.138	455	Non-synonymous	Neutral
63	455LEU	455VAL	0.07042	4.947	455	Non-synonymous	Deleterious
64	455LEU	455TRP	0.06338	2.492	455	Non-synonymous	Deleterious
65	455LEU	455LEU	0.3662	0	455	Synonymous	Neutral
66	455LEU	455MET	0.05634	0.375	455	Non-synonymous	Neutral
67	455LEU	455MET	0.08451	0.375	455	Non-synonymous	Neutral
68	456PHE	456SER	0.21277	4.954	456	Non-synonymous	Deleterious
69	456PHE	456CYS	0.04787	4.849	456	Non-synonymous	Deleterious
70	456PHE	456PHE	0.30319	0	456	Synonymous	Neutral
71	456PHE	456VAL	0.05319	4.001	456	Non-synonymous	Deleterious
72	456PHE	456TYR	0.06383	0.073	456	Non-synonymous	Neutral
73	456PHE	456ILE	0.04255	3.68	456	Non-synonymous	Deleterious
74	456PHE	456LEU	0.2766	2.585	456	Non-synonymous	Deleterious
75	473TYR	473SER	0.05946	1.3	473	Non-synonymous	Neutral
76	473TYR	473CYS	0.18919	0.474	473	Non-synonymous	Neutral
77	473TYR	473ASP	0.05405	4.497	473	Non-synonymous	Deleterious
78	473TYR	473PHE	0.06486	-0.018	473	Non-synonymous	Neutral
79	473TYR	473HIS	0.15135	-1.761; 1.056; 0.585	473	Non-synonymous	Neutral
80	473TYR	473TYR	0.30811	0	473	Synonymous	Neutral
81	473TYR	473ASN	0.04324	1.481	473	Non-synonymous	Neutral
82	473TYR	473MET	0.12973	30	473	Non-synonymous(Stop)	Deleterious
83	474GLN	474PRO	0.07857	-1.099	474	Non-synonymous	Neutral
84	474GLN	474GLN	0.17143	0	474	Synonymous	Neutral
85	474GLN	474ARG	0.25	-0.922	474	Non-synonymous	Neutral
86	474GLN	474GLU	0.01429	1.34	474	Non-synonymous	Neutral
87	474GLN	474HIS	0.07857	0.007; -0.304; 1.129	474	Non-synonymous	Neutral
88	474GLN	474LYS	0.12143	-0.377	474	Non-synonymous	Neutral
89	474GLN	474LEU	0.08571	-0.248	474	Non-synonymous	Neutral
90	474GLN	474MET	0.2	30	474	Non-synonymous(Stop)	Deleterious
91	475ALA	475PRO	0.01163	-0.786	475	Non-synonymous	Neutral
92	475ALA	475ALA	0.41279	0	475	Synonymous	Neutral
93	475ALA	475SER	0.05814	0.445	475	Non-synonymous	Neutral
94	475ALA	475ASP	0.06395	7.802	475	Non-synonymous	Deleterious
95	475ALA	475THR	0.19186	-2.787	475	Non-synonymous	Advantagous
96	475ALA	475VAL	0.23256	-5.16	475	Non-synonymous	Advantagous
97	475ALA	475GLY	0.02907	2.642	475	Non-synonymous	Deleterious
98	476GLY	476ALA	0.02857	-0.217	476	Non-synonymous	Neutral
99	476GLY	476ARG	0.01143	-8.177	476	Non-synonymous	Advantagous
100	476GLY	476CYS	0.05714	-1.962	476	Non-synonymous	Advantagous
101	476GLY	476SER	0.18857	-2.765	476	Non-synonymous	Advantagous
102	476GLY	476ASP	0.2	2.359	476	Non-synonymous	Deleterious
103	476GLY	476VAL	0.05143	-1.985	476	Non-synonymous	Advantagous
104	476GLY	476GLY	0.46286	0	476	Synonymous	Neutral
105	477SER	477ARG	0.17416	-4.359	477	Non-synonymous	Advantagous
106	477SER	477SER	0.32022	0	477	Synonymous	Neutral
107	477SER	477CYS	0.04494	-0.399	477	Non-synonymous	Neutral
108	477SER	477THR	0.02809	-0.524	477	Non-synonymous	Neutral
109	477SER	477GLY	0.18539	-0.134	477	Non-synonymous	Neutral
110	477SER	477ILE	0.05056	-1.02	477	Non-synonymous	Neutral
111	477SER	477ASN	0.19663	0.005	477	Non-synonymous	Neutral
112	478THR	478PRO	0.10303	-0.66	478	Non-synonymous	Neutral
113	478THR	478ALA	0.2	-0.406	478	Non-synonymous	Neutral
114	478THR	478ARG	0.0303	-1.639	478	Non-synonymous	Advantagous
115	478THR	478SER	0.04848	0.033	478	Non-synonymous	Neutral
116	478THR	478THR	0.30909	0	478	Synonymous	Neutral
117	478THR	478ILE	0.24242	-0.123	478	Non-synonymous	Neutral
118	478THR	478LYS	0.06667	-1.506	478	Non-synonymous	Advantagous
119	479PRO	479PRO	0.44022	0	479	Synonymous	Neutral
120	479PRO	479ALA	0.01087	0.203	479	Non-synonymous	Neutral
121	479PRO	479ARG	0.02717	0.092	479	Non-synonymous	Neutral
122	479PRO	479SER	0.15217	0.162	479	Non-synonymous	Neutral
123	479PRO	479THR	0.09239	0.219	479	Non-synonymous	Neutral
124	479PRO	479HIS	0.05978	0.138; 0.222; 0.391	479	Non-synonymous	Neutral
125	479PRO	479LEU	0.21739	0.241	479	Non-synonymous	Neutral
126	484GLU	484ALA	0.07143	1.883	484	Non-synonymous	Deleterious
127	484GLU	484GLN	0.01299	0.083	484	Non-synonymous	Neutral
128	484GLU	484ASP	0.17532	3.259	484	Non-synonymous	Deleterious
129	484GLU	484GLU	0.15584	0	484	Synonymous	Neutral
130	484GLU	484VAL	0.07792	0.715	484	Non-synonymous	Neutral
131	484GLU	484GLY	0.22727	0.786	484	Non-synonymous	Neutral
132	484GLU	484LYS	0.21429	-0.204	484	Non-synonymous	Neutral
133	484GLU	484MET	0.06494	30	484	Non-synonymous(Stop)	Deleterious
134	485GLY	485ALA	0.02857	0.397	485	Non-synonymous	Neutral
135	485GLY	485ARG	0.01143	2.591	485	Non-synonymous	Deleterious
136	485GLY	485CYS	0.05714	-0.13	485	Non-synonymous	Neutral
137	485GLY	485SER	0.18857	-0.146	485	Non-synonymous	Neutral
138	485GLY	485ASP	0.2	1.866	485	Non-synonymous	Deleterious
139	485GLY	485VAL	0.05143	0.2	485	Non-synonymous	Neutral
140	485GLY	485GLY	0.46286	0	485	Synonymous	Neutral
141	486PHE	486SER	0.21277	10.28	486	Non-synonymous	Deleterious
142	486PHE	486CYS	0.04787	9.65	486	Non-synonymous	Deleterious
143	486PHE	486PHE	0.30319	0	486	Synonymous	Neutral
144	486PHE	486VAL	0.05319	4.769	486	Non-synonymous	Deleterious
145	486PHE	486TYR	0.06383	-1.657	486	Non-synonymous	Advantagous
146	486PHE	486ILE	0.04255	2.513	486	Non-synonymous	Deleterious
147	486PHE	486LEU	0.2766	2.003	486	Non-synonymous	Deleterious
148	487ASN	487SER	0.17766	5.386	487	Non-synonymous	Deleterious
149	487ASN	487ASP	0.16751	11.063	487	Non-synonymous	Deleterious
150	487ASN	487THR	0.05584	4.478	487	Non-synonymous	Deleterious
151	487ASN	487HIS	0.08629	3.201; 6.88; 10.492	487	Non-synonymous	Deleterious
152	487ASN	487TYR	0.04061	3.497	487	Non-synonymous	Deleterious
153	487ASN	487ILE	0.06091	6.216	487	Non-synonymous	Deleterious
154	487ASN	487LYS	0.12183	5.519	487	Non-synonymous	Deleterious
155	487ASN	487ASN	0.28934	0	487	Synonymous	Neutral
156	489TYP	489SER	0.06286	5.509	489	Non-synonymous	Deleterious
157	489TYP	489CYS	0.2	6.928	489	Non-synonymous	Deleterious
158	489TYP	489ASP	0.05714	13.183	489	Non-synonymous	Deleterious
159	489TYP	489PHE	0.06857	-1.453	489	Non-synonymous	Neutral
160	489TYP	489HIS	0.16	0.92; 5.716; 3.982	489	Non-synonymous	Deleterious
161	489TYP	489TYR	0.32571	0	489	Synonymous	Neutral
162	489TYP	489ASN	0.04571	7.121	489	Non-synonymous	Deleterious
163	489TYP	489MET	0.08	30	489	Non-synonymous(Stop)	Deleterious
164	490PHE	490SER	0.21277	0.673	490	Non-synonymous	Neutral
165	490PHE	490CYS	0.04787	-0.188	490	Non-synonymous	Neutral
166	490PHE	490PHE	0.30319	0	490	Synonymous	Neutral
167	490PHE	490VAL	0.05319	-0.218	490	Non-synonymous	Neutral
168	490PHE	490TYR	0.06383	-0.016	490	Non-synonymous	Neutral
169	490PHE	490ILE	0.04255	-0.257	490	Non-synonymous	Neutral
170	490PHE	490LEU	0.2766	-0.067	490	Non-synonymous	Neutral
171	492LEU	492SER	0.25316	0.681	492	Non-synonymous	Neutral
172	492LEU	492VAL	0.06329	0.001	492	Non-synonymous	Neutral
173	492LEU	492PHE	0.17089	-0.301	492	Non-synonymous	Neutral
174	492LEU	492ILE	0.05063	0.683	492	Non-synonymous	Neutral
175	492LEU	492LEU	0.32911	0	492	Synonymous	Neutral
176	492LEU	492MET	0.13291	30	492	Non-synonymous(Stop)	Deleterious
177	493GLN	493PRO	0.07051	6.424	493	Non-synonymous	Deleterious
178	493GLN	493GLN	0.15385	0	493	Synonymous	Neutral
179	493GLN	493ARG	0.22436	-1.625	493	Non-synonymous	Advantagous
180	493GLN	493GLU	0.01282	7.092	493	Non-synonymous	Deleterious
181	493GLN	493HIS	0.17308	-7.534; 7.945; 1.47	493	Non-synonymous	Neutral
182	493GLN	493LYS	0.10897	-4.965	493	Non-synonymous	Advantagous
183	493GLN	493LEU	0.07692	2.545	493	Non-synonymous	Deleterious
184	493GLN	493MET	0.17949	30	493	Non-synonymous(Stop)	Deleterious
185	494SER	494PRO	0.18301	5.825	494	Non-synonymous	Deleterious
186	494SER	494ALA	0.06536	4.882	494	Non-synonymous	Deleterious
187	494SER	494SER	0.33333	0	494	Synonymous	Neutral
188	494SER	494THR	0.05229	-0.022	494	Non-synonymous	Neutral
189	494SER	494LEU	0.26144	0.137	494	Non-synonymous	Neutral
190	494SER	494MET	0.10458	30	494	Non-synonymous(Stop)	Deleterious
191	495TYR	495SER	0.05946	-2.342	495	Non-synonymous	Advantagous
192	495TYR	495CYS	0.18919	-2.197	495	Non-synonymous	Advantagous
193	495TYR	495ASP	0.05405	5.891	495	Non-synonymous	Deleterious
194	495TYR	495PHE	0.06486	0.226	495	Non-synonymous	Neutral
195	495TYR	495HIS	0.15135	-4.02; -1.169; 3.468	495	Non-synonymous	Neutral
196	495TYR	495TYR	0.30811	0	495	Synonymous	Neutral
197	495TYR	495ASN	0.04324	2.498	495	Non-synonymous	Deleterious
198	495TYR	495MET	0.12973	30	495	Non-synonymous(Stop)	Deleterious
199	496GLY	496ALA	0.02857	1.894	496	Non-synonymous	Deleterious
200	496GLY	496ARG	0.01143	-8.761	496	Non-synonymous	Advantagous
201	496GLY	496CYS	0.05714	-2.711	496	Non-synonymous	Advantagous
202	496GLY	496SER	0.18857	-1.149	496	Non-synonymous	Neutral
203	496GLY	496ASP	0.2	1.504	496	Non-synonymous	Deleterious
204	496GLY	496VAL	0.05143	-5.847	496	Non-synonymous	Advantagous
205	496GLY	496GLY	0.46286	0	496	Synonymous	Neutral
206	497PHE	497SER	0.22472	-2.489	497	Non-synonymous	Advantagous
207	497PHE	497CYS	0.05056	-2.729	497	Non-synonymous	Advantagous
208	497PHE	497PHE	0.32022	0	497	Synonymous	Neutral
209	497PHE	497VAL	0.05618	-1.702	497	Non-synonymous	Advantagous
210	497PHE	497TYR	0.06742	0.069	497	Non-synonymous	Neutral
211	497PHE	497ILE	0.04494	-1.855	497	Non-synonymous	Advantagous
212	497PHE	497LEU	0.23596	-1.482	497	Non-synonymous	Neutral
213	498GLN	498PRO	0.07051	9.804	498	Non-synonymous	Deleterious
214	498GLN	498GLN	0.15385	0	498	Synonymous	Neutral
215	498GLN	498ARG	0.22436	-1.814	498	Non-synonymous	Advantagous
216	498GLN	498GLU	0.01282	18.055	498	Non-synonymous	Deleterious
217	498GLN	498HIS	0.17308	-1.907; 11.409; 3.757	498	Non-synonymous	Deleterious
218	498GLN	498LYS	0.10897	-4.978	498	Non-synonymous	Advantagous
219	498GLN	498LEU	0.07692	4.669	498	Non-synonymous	Deleterious
220	498GLN	498MET	0.17949	30	498	Non-synonymous(Stop)	Deleterious
221	499PRO	499PRO	0.40805	0	499	Synonymous	Neutral
222	499PRO	499ALA	0.01149	1.183	499	Non-synonymous	Neutral
223	499PRO	499ARG	0.02874	-0.655	499	Non-synonymous	Neutral
224	499PRO	499SER	0.16092	1.485	499	Non-synonymous	Neutral
225	499PRO	499THR	0.0977	1.017	499	Non-synonymous	Neutral
226	499PRO	499HIS	0.06322	1.435; 3.16; -2.81	499	Non-synonymous	Neutral
227	499PRO	499LEU	0.22989	0.698	499	Non-synonymous	Neutral
228	500THR	500PRO	0.08718	9.352	500	Non-synonymous	Deleterious
229	500THR	500ALA	0.16923	9.83	500	Non-synonymous	Deleterious
230	500THR	500SER	0.06667	2.363	500	Non-synonymous	Deleterious
231	500THR	500THR	0.41538	0	500	Synonymous	Neutral
232	500THR	500ILE	0.20513	4.369	500	Non-synonymous	Deleterious
233	500THR	500ASN	0.05641	1.976	500	Non-synonymous	Deleterious
234	501ASN	501SER	0.17766	3.082	501	Non-synonymous	Deleterious
235	501ASN	501ASP	0.16751	15.545	501	Non-synonymous	Deleterious
236	501ASN	501THR	0.05584	1.13	501	Non-synonymous	Neutral
237	501ASN	501HIS	0.08629	-1.762; 6.516; 14.087	501	Non-synonymous	Deleterious
238	501ASN	501TYR	0.04061	22.63	501	Non-synonymous	Deleterious
239	501ASN	501ILE	0.06091	3.512	501	Non-synonymous	Deleterious
240	501ASN	501LYS	0.12183	-3.451	501	Non-synonymous	Advantagous
241	501ASN	501ASN	0.28934	0	501	Synonymous	Neutral
242	502GLY	502ALA	0.02857	3.581	502	Non-synonymous	Deleterious
243	502GLY	502ARG	0.01143	10.697	502	Non-synonymous	Deleterious
244	502GLY	502CYS	0.05714	5.811	502	Non-synonymous	Deleterious
245	502GLY	502SER	0.18857	8.045	502	Non-synonymous	Deleterious
246	502GLY	502ASP	0.2	28.389	502	Non-synonymous	Deleterious
247	502GLY	502VAL	0.05143	9.056	502	Non-synonymous	Deleterious
248	502GLY	502GLY	0.46286	0	502	Synonymous	Neutral
249	503VAL	503ALA	0.2139	0.296	503	Non-synonymous	Neutral
250	503VAL	503ASP	0.06417	4.551	503	Non-synonymous	Deleterious
251	503VAL	503VAL	0.43316	0	503	Synonymous	Neutral
252	503VAL	503PHE	0.05348	1.295	503	Non-synonymous	Neutral
253	503VAL	503GLY	0.04813	-0.321	503	Non-synonymous	Neutral
254	503VAL	503ILE	0.17647	-0.147	503	Non-synonymous	Neutral
255	503VAL	503LEU	0.0107	0.282	503	Non-synonymous	Neutral
256	504GLY	504ALA	0.02857	0.72	504	Non-synonymous	Neutral
257	504GLY	504ARG	0.01143	-4.228	504	Non-synonymous	Advantagous
258	504GLY	504CYS	0.05714	-0.645	504	Non-synonymous	Neutral
259	504GLY	504SER	0.18857	-0.5	504	Non-synonymous	Neutral
260	504GLY	504ASP	0.2	8.766	504	Non-synonymous	Deleterious
261	504GLY	504VAL	0.05143	1.217	504	Non-synonymous	Neutral
262	504GLY	504GLY	0.46286	0	504	Synonymous	Neutral
263	505TYR	505SER	0.06286	6.513	505	Non-synonymous	Deleterious
264	505TYR	505CYS	0.2	5.797	505	Non-synonymous	Deleterious
265	505TYR	505ASP	0.05714	15.545	505	Non-synonymous	Deleterious
266	505TYR	505PHE	0.06857	2.046	505	Non-synonymous	Deleterious
267	505TYR	505HIS	0.16	-4.439; 5.467; 4.294	505	Non-synonymous	Deleterious
268	505TYR	505TYR	0.32571	0	505	Synonymous	Neutral
269	505TYR	505ASN	0.04571	4.53	505	Non-synonymous	Deleterious
270	505TYR	505MET	0.08	30	505	Non-synonymous(Stop)	Deleterious
271	506GLN	506PRO	0.07051	1.255	506	Non-synonymous	Neutral
272	506GLN	506GLN	0.15385	0	506	Synonymous	Neutral
273	506GLN	506ARG	0.22436	-4.358	506	Non-synonymous	Advantagous
274	506GLN	506GLU	0.01282	5.651	506	Non-synonymous	Deleterious
275	506GLN	506HIS	0.17308	-2.955; 4.137; 2.922	506	Non-synonymous	Neutral
276	506GLN	506LYS	0.10897	-3.303	506	Non-synonymous	Advantagous
277	506GLN	506LEU	0.07692	1.784	506	Non-synonymous	Deleterious
278	506GLN	506MET	0.17949	30	506	Non-synonymous(Stop)	Deleterious
